# Kinetics of Xist-induced gene silencing can be predicted from combinations of epigenetic and genomic features

**DOI:** 10.1101/510198

**Authors:** Lisa Barros de Andrade e Sousa, Iris Jonkers, Laurène Syx, Julie Chaumeil, Christel Picard, Benjamin Foret, Chong-Jian Chen, John T. Lis, Edith Heard, Edda G. Schulz, Annalisa Marsico

**Affiliations:** Otto Warburg Laboratories, Max Planck Institute for Molecular Genetics, Ihnestraße 63, 14195 Berlin, Germany; Department of Molecular Biology and Genetics, Cornell University, 416 Biotechnology Building, 14853, Ithaca, New York, USA; Institut Curie, PSL Research University, CNRS UMR3215, INSERM U934, UPMC Paris-Sorbonne, 26 Rue d’Ulm, 75005 Paris, France; Institut Curie, PSL Research University, Mines Paris Tech, INSERM U900, 75005 Paris, France; Department of Mathematics and Informatics, Free University of Berlin, Arnimallee 14, 14195 Berlin, Germany; Annoroad Gene Technology Co., Ltd, Beijing, China; Department of Genetics, University Medical Centre Groningen, University of Groningen, 9700 RB Groningen, The Netherlands; Institut Cochin, Inserm U1016, CNRS UMR8104, Université Paris Descartes-Sorbonne Paris Cité, Paris, France.

**Keywords:** X chromosome inactivation, Xist-mediated gene silencing kinetics, PRO-Seq, Random Forest modelling, silencing pathways

## Abstract

To initiate X-chromosome inactivation (XCI), the long non-coding RNA Xist mediates chromosome-wide gene silencing of one X chromosome in female mammals to equalize gene dosage between the sexes. The efficiency of gene silencing, however is highly variable across genes, with some genes even escaping XCI in somatic cells. A genes susceptibility to Xist-mediated silencing appears to be determined by a complex interplay of epigenetic and genomic features; however, the underlying rules remain poorly understood. We have quantified chromosome-wide gene silencing kinetics at the level of the nascent transcriptome using allele-specific Precision nuclear Run-On sequencing (PRO-seq). We have developed a Random Forest machine learning model that can predict the measured silencing dynamics based on a large set of epigenetic and genomic features and tested its predictive power experimentally. While the genomic distance to the Xist locus is the prime determinant of the speed of gene silencing, we find that also pre-marking of gene promoters with polycomb complexes is associated with fast silencing. Moreover, a series of features associated with active transcription and the O-GlcNAc transferase Ogt are enriched at rapidly silenced genes. Our machine learning approach can thus uncover the complex combinatorial rules underlying gene silencing during X inactivation.
