## Supplementary material for "Kinetics of Xist-induced gene silencing can be predicted from combinations of epigenetic and genomic features": Table S2

### Sheet: halftimes genes mm9 annotation
Legend: predicted class					Known escapee references:
0: silenced gene					[1] 2015, J.B. Berletch, et al.
0 < class < 1: class predictions not stable over 500 RF models					[2] 2015, H. Marks, et al.
1: not silenced gene					[3] 2014, Wu H, Luo J, Yu H, et al.
					[4] 2010, Yang F, Babak T, Shendure J, Disteche CM.
gene coordinates: mm9					[5] 2011, Splinter E, de Wit E, Nora EP, Klous P, van de Werken HJ, Zhu Y, et al.
					[6] 2012, Calabrese JM, Sun W, Song L, Mugford JW, Williams L, Yee D, et al.
gene name	chromosome	start	end	strand	half-time	basal skewing	sqrtRSS	RPKM (t=0)	known escapee? (source)	predicted class by XCI/escape model
1110012L19Rik	chrX	67639052	67642592	+	0.560664	0.53536	0.638491	13.8453		0
1700013H16Rik	chrX	51046078	51061008	-	1.05833	0.303077	0.998136	42.3181		1
1810030O07Rik	chrX	12232005	12250794	-	3.46574	0.50447	0.759118	23.6207	Yes (1,2,4)	1
2010308F09Rik	chrX	12811767	12813409	-	3.20135	0.508433	0.710471	0.678888		1
2210013O21Rik	chrX	150158482	150175665	+	0.389233	0.609654	0.488703	10.7262		0
2810403D21Rik	chrX	106029139	106121868	+	3.34732	0.609213	0.839768	4.07379		1
4930519F16Rik	chrX	100425367	100507121	-	0.439928	0.502957	0.327092	7.24626		0
4933407K13Rik	chrX	72952271	73010038	-	0.165352	0.699762	0.705839	4.87715		0
5530601H04Rik	chrX	102239340	102265374	-	0.796922	0.493621	0.569046	9.96607	Yes (1,2,3)	0.722
5730405O15Rik	chrX	12619141	12622336	+	3.02812	0.492476	1.20189	17.309		1
A230072C01Rik	chrX	20539240	20563863	+	0.709946	0.525041	0.611504	37.0256	Yes (2)	1
A230072E10Rik	chrX	147726517	147779389	-	0.479495	0.326923	0.732258	1.44099		0
A830080D01Rik	chrX	155964620	155989771	+	1.38372	0.569628	0.204089	13.4129		1
Abcb7	chrX	101475996	101609185	-	0.362473	0.540026	0.247237	4.66687		0
Abcd1	chrX	70961936	70983873	+	0.928579	0.476386	1.02453	12.7803		0
Acot9	chrX	151697048	151732189	+	0.482456	0.531663	0.457348	10.0823		0
Acsl4	chrX	138752536	138825078	-	0.703916	0.338576	0.705677	3.03925		0
Adgrg2	chrX	156828660	156907715	+	3.46574	0.22609	1.48256	0.118367		1
Aifm1	chrX	45828121	45866740	-	0.415553	0.617969	0.575146	10.751		0
Alg13	chrX	140752347	140759740	+	0.589564	0.546877	0.269753	28.6245	Yes (1)	0
Amer1	chrX	92615657	92640211	-	0.270998	0.527532	0.970535	8.28278		0.296
Ammecr1	chrX	139285689	139401271	-	0.616159	0.432965	0.439956	6.32397		0
Apex2	chrX	147006051	147022692	-	0.518405	0.545728	0.504325	6.22521		0
Apoo	chrX	91612522	91662432	+	0.874817	0.457145	0.223146	16.5911		0
Araf	chrX	20374940	20437623	+	2.60536	0.465985	0.515005	18.5703	Yes (2)	1
Arhgap4	chrX	71144652	71167209	-	1.07766	0.567673	0.227368	4.06183		0
Armcx1	chrX	131252559	131256456	+	0.380318	0.552186	0.667929	27.079		0
Armcx4	chrX	131221058	131231296	+	0.330928	0.544065	0.537148	22.7817		0
Atp11c	chrX	57476470	57657156	-	0.723444	0.459657	0.262264	2.86076		0
Atp6ap1	chrX	71542436	71550060	+	1.4967	0.613587	0.863708	17.4734		0
Atp6ap2	chrX	12164927	12194175	+	3.46574	0.445924	0.303447	11.5453		1
Atp7a	chrX	103222661	103320265	+	0.494987	0.496715	0.554864	5.43904		0
Atrx	chrX	103077294	103123916	-	0.589571	0.502332	0.25278	12.2475		0
BC023829	chrX	67716098	67730317	-	0.828001	0.453769	0.484049	4.23299		0
BC065397	chrX	133277515	133337894	+	0.516167	0.426251	0.411596	8.2596		0
Bcap31	chrX	70931517	70961514	-	1.0245	0.468658	0.407627	43.8022		0
Bcor	chrX	11613866	11657679	-	1.04111	0.424266	0.3862	7.88636		1
Bcorl1	chrX	45694535	45761226	+	1.27338	0.449639	0.563975	5.01584		0
Bhlhb9	chrX	132420522	132422009	+	0.624619	0.457062	0.659029	8.24851		0
Brcc3	chrX	72661967	72699340	+	3.46574	0.502788	0.933903	5.56174		1
Brwd3	chrX	105998691	106029679	-	1.73465	0.480052	0.456752	3.37223		1
C77370	chrX	101272774	101396456	-	0.400159	0.585162	0.572863	2.86496		0
Cask	chrX	13098457	13423682	-	1.47658	0.538058	0.354355	4.42167		1
Ccdc120	chrX	7315639	7328023	-	0.674523	0.458792	0.710032	7.3681		0
Ccdc160	chrX	50144377	50152645	+	0.598114	0.635714	0.947684	20.7425		0
Ccdc22	chrX	7170935	7182643	-	0.409977	0.517342	0.353532	0.447265		0.992
Cd99l2	chrX	68673235	68746024	-	0.293907	0.668335	0.23556	1.53036		0
Cdk16	chrX	20265544	20277006	+	0.814125	0.516283	0.343169	25.5549	Yes (2,5)	0.99
Cdkl5	chrX	157222240	157432636	-	0.382012	0.528647	0.418027	1.9595		0
Cenpi	chrX	130842623	130897178	+	0.660597	0.545818	0.456362	11.2542		0
Cfp	chrX	20502580	20508681	-	1.82858	0.48344	1.39345	10.4264	Yes (1)	1
Chic1	chrX	100551815	100591431	+	0.7364	0.521355	0.392398	5.41572		0
Chm	chrX	110176140	110299118	-	0.362609	0.539211	0.419526	6.45548	Yes (2,5)	0.54
Clcn5	chrX	6790117	6896296	-	1.07043	0.445891	0.555264	3.76386		1
Cmc4	chrX	72650185	72661904	-	1.93931	0.570568	0.425651	0.579837		1
Cnksr2	chrX	154259368	154481226	-	0.0118097	0.780021	0.873196	0.546311		0
Cox7b	chrX	103211039	103217789	+	0.417233	0.444424	0.247575	32.5986		0.168
Ctps2	chrX	159339717	159341502	+	0.92282	0.312161	0.580638	7.40833		0
Ddx26b	chrX	53708062	53761020	+	0.398422	0.557018	0.56126	11.7133		0
Ddx3x	chrX	12858096	12871178	+	3.46574	0.38492	0.835414	38.8357	Yes (1,2,3,4,5)	1
Diaph2	chrX	126284512	127000370	+	1.01407	0.465098	0.446226	4.24427		0
Dkc1	chrX	72341454	72347811	+	3.46574	0.514702	1.12305	49.9457		1
Dlg3	chrX	97972624	98013747	+	0.335817	0.6794	0.788087	5.81693		0
Dmd	chrX	82293634	82300936	+	0.601803	0.483629	0.280102	1.94901		0
Dnase1l1	chrX	71518557	71527676	-	2.91685	0.428706	1.25955	11.8049		1
Dynlt3	chrX	9231393	9240129	-	0.512304	0.223189	0.787802	3.5695		0.086
Ebp	chrX	7767001	7770024	-	3.46574	0.479237	1.00379	24.9041	Yes (2)	1
Eda	chrX	97171120	97592495	+	0.495086	0.459193	0.419202	5.28842		0
Eda2r	chrX	94532477	94572489	-	0.655141	0.521239	0.529748	7.36652	Yes (2)	0
Egfl6	chrX	162960939	163023652	-	0.472417	0.783214	0.41372	2.41139		0.68
Eif1ax	chrX	155810110	155827860	+	1.35085	0.437219	0.562516	12.2161		0
Eif2s3x	chrX	91448219	91458201	-	1.4997	0.445329	0.369451	4.92919	Yes (1,3,4,5,6)	1
Elf4	chrX	45764226	45816309	-	0.507988	0.648074	0.428248	4.92832		0
Elk1	chrX	20510521	20527734	-	0.459167	0.567827	0.333108	4.59385		0
Emd	chrX	71500169	71506887	+	1.20209	0.34155	0.736734	16.0985		0
Enox2	chrX	46362884	46641389	-	1.69537	0.435893	0.826736	3.61515		1
Eras	chrX	7501402	7504876	-	0.356055	0.368677	0.532251	5.0097		0.01
Ercc6l	chrX	99337055	99352430	-	0.659909	0.540283	0.408231	20.0706	Yes (2,6)	0
Fam120c	chrX	147778718	147906385	+	0.577486	0.570733	0.373557	7.75054		0
Fam122b	chrX	50596602	50622197	-	0.118276	0.493567	0.468753	9.48254		0
Fam199x	chrX	133584133	133617042	+	0.193644	0.400377	0.418438	4.10432	Yes (1)	0
Fam3a	chrX	71630100	71638442	-	3.46574	0.44297	0.735213	23.9593		1
Fam50a	chrX	71558372	71565488	+	0.582428	0.651765	0.489572	14.1952		0
Fgd1	chrX	147481713	147524064	+	0.464649	0.607893	0.230891	13.6905		0
Fhl1	chrX	53984964	54046523	+	0.387227	0.652806	0.359623	6.04532		0
Firre	chrX	47916302	47988243	-	0.489558	0.488402	0.274196	25.3296	Yes (1,2,4,5)	0
Flna	chrX	71469128	71491703	-	1.59598	0.398112	0.705094	8.42301		0
Fmr1	chrX	65931799	65971138	+	0.116951	0.480839	0.51153	5.88223	Yes (1)	0
Fmr1nb	chrX	66015109	66057742	+	0.338708	0.525501	0.488309	38.0652		0.01
Ftsj1	chrX	7815794	7829532	-	2.9108	0.43896	0.78343	8.73133	Yes (2)	1
Ftx	chrX	100764907	100812202	-	0.740632	0.622602	0.850879	2.52844	Yes (1,2)	0
Fundc1	chrX	17135042	17149133	-	0.147736	0.619166	0.775852	5.85923		1
G6pdx	chrX	71673026	71674219	-	2.34758	0.523216	1.2944	43.4784		1
Gdi1	chrX	71550652	71552488	+	0.530775	0.375432	0.674882	29.1177	Yes (1)	0
Gemin8	chrX	162608386	162628444	+	1.03102	0.545906	0.640722	2.64036		0
Gk	chrX	82947276	83021963	-	0.389455	0.581138	0.43804	1.7512		0
Glod5	chrX	7581326	7594476	-	0.705811	0.332863	1.02653	8.21737		0.096
Gm10489	chrX	10284302	10294368	-	1.37104	0.480287	0.951148	13.3989		1
Gm14634	chrX	12339404	12398618	+	1.10803	0.623485	0.397875	4.73785		1
Gm14817	chrX	71040554	71042955	+	3.46574	0.534188	1.08644	10.8813		1
Gm14820	chrX	7628717	7650082	+	3.46574	0.342371	0.601592	60.9275		1
Gm14858	chrX	99447861	99560837	+	0.139171	0.668808	0.346889	1.05214		0
Gm15246	chrX	165758554	165806122	+	0.764291	0.538158	0.69723	5.07368		0
Gm26652	chrX	18810089	18814982	-	3.365	0.359523	0.867991	18.0893		1
Gm36995	chrX	7135728	7182507	-	1.14394	0.490114	0.331363	0.209821		1
Gm8061	chrX	135893007	135893796	+	0.531571	0.590079	0.387055	34.7428		0
Gnl3l	chrX	147417684	147451865	-	0.861422	0.480868	0.649094	20.3023		0
Gpc3	chrX	49625603	49967098	-	0.460409	0.507884	0.197964	7.85235		0
Gpc4	chrX	49406198	49518429	-	0.477775	0.566376	0.301751	8.01547		0
Gpkow	chrX	7274257	7287388	+	1.23176	0.417162	0.752567	13.7836	Yes (2)	1
Gpr143	chrX	149216464	149230158	+	1.40426	0.524693	0.228811	20.1788		0
Gprasp1	chrX	132277272	132338013	+	0.614984	0.443236	0.404766	7.72954	Yes (1,6)	0
Gripap1	chrX	7366891	7397693	+	0.869443	0.436489	0.75787	3.20752	Yes (2,6)	0.54
Gspt2	chrX	91881415	91888583	+	0.562567	0.492322	0.50045	8.09973		0
Hccs	chrX	165688125	165758304	-	1.17049	0.498694	0.461304	5.60618		0.014
Hcfc1	chrX	71188131	71211696	-	3.15658	0.501834	0.965668	18.9557	Yes (2,5)	1
Hdac6	chrX	7507246	7525015	-	1.17534	0.539751	0.357268	10.0221	Yes (2,6)	1
Hdac8	chrX	99479978	99700289	-	0.328677	0.559459	0.473583	6.48398		0
Hmgb3	chrX	68810121	68812448	+	0.386884	0.59499	0.725382	17.8598		0
Hprt	chrX	50341314	50374836	+	1.01275	0.548915	0.410682	26.3091		1
Hsd17b10	chrX	148437940	148438985	+	0.401022	0.393056	1.12201	23.4241		0
Htatsf1	chrX	54306760	54310383	+	0.747476	0.480905	0.836763	8.02224		0
Huwe1	chrX	148238201	148269819	+	0.727197	0.492887	0.320388	14.1161	Yes (1)	0
Idh3g	chrX	71024302	71032236	-	3.46574	0.403446	0.39888	70.0006	Yes (1)	1
Ids	chrX	67596244	67618259	-	1.98375	0.430513	0.814404	3.72224		1
Igbp1	chrX	97689630	97711464	+	0.659526	0.521077	0.27003	8.95839		0
Ikbkg	chrX	71674620	71688696	+	0.766819	0.518956	0.282704	9.49773		1
Iqsec2	chrX	148578815	148659779	+	0.0565014	0.658403	0.572417	1.81496		0
Irak1	chrX	71267972	71268715	-	0.95142	0.425757	0.349989	21.0743		0
Jade3	chrX	20002914	20071712	+	1.76733	0.525057	0.400396	6.93267		1
Kantr	chrX	148733272	148762006	-	0.477694	0.55725	0.322027	11.8272		0
Kdm5c	chrX	148667815	148708315	+	1.58683	0.564689	0.468068	16.9125	Yes (1,2,3,4,5,6)	0
Kdm6a	chrX	17739774	17836094	+	2.70811	0.509923	0.288888	7.48605	Yes (1,2,3,4,5,6)	1
Kif4	chrX	97821076	97922553	+	0.527842	0.496551	0.335524	11.4295	Yes (1)	0
Klf8	chrX	149794156	149830340	+	0.328908	0.491715	0.285646	9.06232		0
Klhl13	chrX	22825351	22942179	-	1.73506	0.551724	0.235826	9.58477		1
Klhl15	chrX	91480266	91499402	+	0.347953	0.506433	0.587336	4.22437		0
Lage3	chrX	71597501	71598914	-	1.45182	0.44032	0.867549	30.0422		1
Lamp2	chrX	35806067	35809591	-	0.797643	0.437057	0.424681	23.5484	Yes (1)	0.096
Las1l	chrX	93144774	93152301	-	0.663246	0.51905	0.485837	10.6681		0
Mageb16	chrX	76868570	76880921	-	1.14973	0.569118	0.811724	1.51132		0
Maged1	chrX	91780815	91787329	-	0.319825	0.55303	1.20245	19.5811		0
Magix	chrX	7251752	7258215	-	0.614959	0.425124	0.499174	27.0281		0.002
Magt1	chrX	103163423	103207245	-	0.289209	0.567279	0.419017	7.01532		0
Map7d2	chrX	155852504	155936689	+	0.758097	0.514536	0.55646	1.05249		0
Mbtps2	chrX	154028989	154036575	-	1.17858	0.495814	0.508937	7.6618		0
Mcf2	chrX	57309133	57432266	-	0.802383	0.516104	0.294559	14.3253		0
Mecp2	chrX	71326374	71330936	-	0.474183	0.534073	0.465968	15.4424	Yes (2)	0
Med12	chrX	98469599	98492804	+	0.2496	0.609849	0.56575	15.1338		0
Med14	chrX	12252495	12339199	-	1.69692	0.545	0.521013	4.42257	Yes (2)	1
Mmgt1	chrX	53838689	53851246	-	3.46574	0.46855	1.38441	8.32229	Yes (1,2)	1
Morf4l2	chrX	133268403	133277400	-	0.566716	0.343407	0.34702	29.5841		0
Mospd2	chrX	161374101	161418307	-	0.475123	0.554061	0.372356	12.9763		0
Mpp1	chrX	72355987	72376183	-	0.731727	0.656258	0.482543	16.0776		0
Msl3	chrX	165092049	165111830	-	1.88678	0.474564	0.585115	3.75075		1
Msn	chrX	93291436	93347298	+	0.42925	0.445985	0.528614	4.77911		0
Mtcp1	chrX	72655783	72661882	-	3.03824	0.557778	0.465031	1.69202		1
Mtm1	chrX	68468260	68509476	+	0.635213	0.522187	0.275423	4.56655		0
Naa10	chrX	71162813	71167167	-	1.1341	0.472768	0.597982	25.8442		0
Nhsl2	chrX	99200383	99273195	+	0.268324	0.456828	0.363319	2.52871		0
Nkap	chrX	34666790	34690741	+	3.46574	0.486179	1.34836	10.8533	Yes (2,5,6)	1
Nono	chrX	98625074	98637770	+	0.68846	0.479048	0.299295	21.1234		0
Nr0b1	chrX	83437103	83441286	+	0.289	0.4135	0.76261	23.7783		0
Nsdhl	chrX	70163896	70203853	+	0.801578	0.526273	0.353911	31.7744		0
Ocrl	chrX	45265644	45268759	+	1.22088	0.471622	0.491952	5.59395		0
Ofd1	chrX	162827965	162878636	-	0.561879	0.556778	0.398085	11.8535	Yes (2)	0
Ogt	chrX	98835479	98848233	+	1.64425	0.484467	0.435793	29.5303	Yes (2,5,6)	1
Ophn1	chrX	95997140	96085948	-	0.313848	0.657617	0.363048	1.17318		0
Otud5	chrX	7418982	7451986	+	2.84378	0.461319	0.266872	25.1884	Yes (6)	1
Pbdc1	chrX	102275114	102278499	+	3.06642	0.565285	0.415964	8.158	Yes (1,2,4,5,6)	1
Pcyt1b	chrX	90920441	90995290	+	0.524909	0.415004	0.53302	5.14558		0
Pdha1	chrX	156567220	156576241	-	0.531492	0.55495	0.299185	18.83	Yes (1)	0
Pdk3	chrX	91009946	91077540	-	0.370637	0.540678	0.458892	8.42902		0
Pdzd11	chrX	97818222	97821277	-	1.3009	0.31187	1.37828	20.318		1
Pdzd4	chrX	71038698	71070308	-	0.781178	0.43081	0.553048	12.0776		0
Pfkfb1	chrX	147022799	147047475	+	0.371106	0.591458	0.605737	13.216		0
Pgk1	chrX	103382439	103399038	+	0.511295	0.493754	0.15413	27.2975		0
Phf6	chrX	50265443	50310120	+	0.70899	0.422222	0.723049	1.76097		0
Phf8	chrX	147955712	148034929	+	1.51261	0.586528	0.324396	12.5381		0.87
Phka1	chrX	99709314	99839585	-	0.369665	0.466979	0.386905	3.59597		0
Phka2	chrX	156940366	157036810	+	0.620796	0.497582	0.251879	6.27423		0
Piga	chrX	160857719	160871848	+	0.858883	0.400485	0.156494	27.065		0
Pin4	chrX	99314786	99323008	+	1.43571	0.472322	0.899734	9.47564		1
Pir	chrX	160707505	160747709	+	0.534898	0.544798	0.202752	6.56435		0
Platr21	chrX	135882030	135892277	-	0.324967	0.613934	0.487171	1.72551		0
Pls3	chrX	73031002	73119913	-	0.198691	0.52369	0.449155	74.8031		0
Pola1	chrX	90550106	90877494	-	1.0247	0.466326	0.412903	16.2303		0
Ppp1r3f	chrX	7136078	7151374	-	1.73463	0.487796	0.424584	11.3056		1
Praf2	chrX	7305565	7308190	+	1.14551	0.452564	1.29185	58.9132		0.932
Prdx4	chrX	151758461	151773010	-	0.200601	0.648288	0.811811	20.6845		0
Prickle3	chrX	7235659	7245312	+	0.933576	0.534034	0.603962	9.3765		1
Prkx	chrX	75006750	75041617	-	0.250728	0.433333	0.429316	4.45199		0
Prps1	chrX	136991152	137010679	+	0.475351	0.465981	0.439803	101.285		0
Prps2	chrX	163810341	163820642	-	1.65047	0.335884	0.814567	3.26617		1
Prrg1	chrX	75694952	75829121	-	0.271679	0.593482	0.299807	1.26037		0
Rab9	chrX	162895682	162917578	-	1.11609	0.440603	0.270198	13.2463		0.788
Rbbp7	chrX	159198394	159213827	+	0.544945	0.347554	0.505952	41.7833		0
Rbm10	chrX	20194911	20226322	+	1.55908	0.481595	0.375246	15.9908		1
Rbm3	chrX	7719487	7722849	-	1.11298	0.547869	0.382726	73.8716		1
Rbm41	chrX	136526896	136533105	-	0.10142	0.568121	0.629604	3.25305	Yes (2)	0
Rbmx	chrX	54643320	54645974	-	0.156149	0.588639	0.606262	15.9371	Yes (2)	0
Rbmx2	chrX	46048181	46063900	+	0.798811	0.601752	0.183855	10.9161		0
Renbp	chrX	71173578	71176080	-	0.452748	0.554188	0.552856	35.8932		0
Reps2	chrX	158849886	159081533	-	0.809662	0.508621	1.29309	0.204097		0
Ribc1	chrX	148439125	148450838	-	0.744215	0.509494	1.26371	22.6761		0
Rlim	chrX	101152502	101176623	-	0.244643	0.506866	0.272845	14.2394		0
Rp2	chrX	19941745	19982756	+	0.873332	0.57465	0.264731	3.90945	Yes (1)	0.588
RP23-109E24.10	chrX	7299371	7307656	+	0.938428	0.564995	0.734845	0		1
Rpgr	chrX	9735342	9793579	-	3.46574	0.425152	0.891495	2.55269		1
Rpl10	chrX	71516151	71518474	+	0.998578	0.52775	0.522758	186.347		1
Rps4x	chrX	99382966	99384675	-	0.541856	0.645009	0.424396	76.5919	Yes (6)	0
Rps6ka3	chrX	155693714	155749457	+	0.858486	0.489851	0.410735	6.5941		0
Rps6ka6	chrX	108501801	108576652	-	0.556083	0.608387	0.719035	2.0848		0
Sh3kbp1	chrX	156065473	156411101	+	0.590704	0.509101	0.569018	0.597569		0
Shroom2	chrX	149044535	149204008	-	1.17999	0.451187	0.365048	5.83222		0
Shroom4	chrX	5976972	6210955	+	1.55246	0.636411	0.744957	1.43703	Yes (4)	1
Slc10a3	chrX	71614556	71618585	-	0.254842	0.673932	0.54508	20.9089		0
Slc25a14	chrX	45976590	45984213	+	0.514023	0.493192	0.789573	6.90109		0
Slc25a53	chrX	133537322	133572811	-	0.282235	0.442808	0.205175	3.74282		0
Slc35a2	chrX	7469623	7471153	+	3.46574	0.426656	1.25657	14.7177	Yes (2)	1
Slc6a8	chrX	70919046	70926630	+	1.14136	0.457651	0.609937	33.5167		0
Slc7a3	chrX	98274549	98280744	-	0.827993	0.393524	0.668978	23.8145		0
Slc9a6	chrX	53862994	53917018	+	0.548912	0.583602	0.309894	8.20452		0
Slc9a7	chrX	19682881	19868933	-	3.46574	0.315809	0.890551	0.623036		1
Smc1a	chrX	148450971	148497237	+	0.579497	0.465083	0.574189	11.1891		0
Sms	chrX	153896806	153929976	-	1.11719	0.526548	0.354478	3.80067		0
Snx12	chrX	98407298	98417888	-	0.771172	0.480951	0.296254	10.8339		0
Stag2	chrX	39502860	39559298	+	0.0532211	0.67811	0.637308	4.91868		0
Stard8	chrX	96237920	96270067	+	0.221114	0.371783	0.235126	6.69818		0
Suv39h1	chrX	7638561	7651384	-	1.27781	0.56475	0.489676	17.34	Yes (5,6)	1
Syap1	chrX	159294989	159326379	-	0.766931	0.552846	0.453272	4.05056	Yes (6)	0
Syn1	chrX	20437641	20498044	-	0.423813	0.618917	0.650307	3.95658		0
Syp	chrX	7215597	7230382	+	1.04114	0.438316	0.41903	6.36471	Yes (1)	0.972
Tab3	chrX	82819361	82879808	+	0.467962	0.504782	0.657254	4.34836		0
Taf1	chrX	98728073	98796373	+	2.09324	0.530153	0.448116	13.6886	Yes (2,5,6)	1
Taz	chrX	71528036	71535490	+	1.00714	0.618055	0.7808	12.8519		1
Tbc1d25	chrX	7731598	7753307	-	3.46574	0.418747	0.68101	14.235		1
Tbc1d8b	chrX	136219535	136287944	+	0.754333	0.400025	0.726287	3.7046		0
Tbl1x	chrX	74756352	74908322	+	0.398851	0.45418	0.390634	9.94459		0
Tceal8	chrX	132705528	132706740	-	0.894942	0.404023	1.45798	34.5411		0
Tceanc	chrX	162937744	162948410	-	0.914439	0.541514	0.454258	7.12867		0
Tfe3	chrX	7341778	7352323	+	0.622627	0.570286	0.482219	29.7597		0.678
Timm17b	chrX	7476483	7485477	+	1.17717	0.484466	0.796988	14.3126	Yes (2)	1
Tmem164	chrX	139115961	139272781	+	0.911201	0.544736	0.757024	2.8577	Yes (1)	0
Tmem29	chrX	146843121	146893697	-	3.46574	0.439111	1.41625	4.28635	Yes (1)	1
Tmem47	chrX	78316055	78343211	+	1.55791	0.562049	0.489872	7.85828	Yes (1)	0
Tmsb15b1	chrX	133508561	133511889	-	0.8057	0.371103	0.815652	0		0
Tmsb15b2	chrX	133489804	133492564	-	0.620281	0.228961	0.65529	48.1346		0.996
Tmsb15l	chrX	133489527	133511889	-	0.644892	0.320641	0.714746	0.165251		0
Trappc2	chrX	162878708	162891070	+	0.744049	0.536942	1.27974	3.84716		0
Tsix	chrX	100626856	100680296	+	0.685754	0.44881	0.416463	57.5555		0
Tspan7	chrX	10062284	10173731	+	1.63934	0.520588	1.17937	0.456483		1
Tspyl2	chrX	148771395	148776968	-	0.457619	0.529321	0.504821	23.1012		0
Txlng	chrX	159216851	159267386	-	0.850565	0.422511	0.266484	8.36792		0
Uba1	chrX	20235547	20247429	+	1.65688	0.48851	0.205584	28.402	Yes (1,2)	1
Ubl4a	chrX	71611057	71614012	-	0.578779	0.613197	0.420397	43.5378		0
Upf3b	chrX	34631673	34650317	-	3.46574	0.509804	0.911671	9.21486		1
Usp11	chrX	20281086	20294811	+	0.621472	0.399094	0.320373	18.2462	Yes (2)	0.566
Usp26	chrX	49107136	49154321	-	0.295021	0.469444	0.624409	1.52726		0
Usp9x	chrX	12648640	12750454	+	1.89387	0.553735	0.0918589	15.4861	Yes (1,2,5)	1
Utp14a	chrX	45610039	45635630	+	1.2152	0.536219	0.285125	17.1022	Yes (1,2,6)	0.698
Uxt	chrX	20528788	20539143	-	0.858492	0.505158	0.231099	33.885		0.902
Vbp1	chrX	72759656	72767094	+	1.04792	0.533193	0.463928	22.3595	Yes (2,5)	0
Vma21	chrX	69062097	69070045	+	0.639652	0.648493	0.581455	2.1575		0
Was	chrX	7658579	7667624	-	1.03349	0.393913	0.848427	3.25029		1
Wdr45	chrX	7299353	7305088	+	1.53917	0.590902	1.09826	17.4685	Yes (2)	1
Xiap	chrX	39421095	39457996	+	0.72253	0.534475	0.611898	12.9927		0
Yipf6	chrX	96132640	96135220	+	1.40181	0.44494	0.505203	10.5876	Yes (6)	0
Zdhhc15	chrX	101732308	101866403	-	0.712254	0.490784	0.959388	3.7007		0
Zdhhc9	chrX	45543221	45561779	-	0.818903	0.542511	0.660652	5.09917		0
Zfp182	chrX	20606715	20639112	-	1.09305	0.49699	0.514839	4.13513		0.96
Zfp185	chrX	70232699	70276882	+	1.34417	0.512108	1.02939	2.96301		0
Zfp275	chrX	70587960	70604419	+	3.25735	0.413101	0.653926	14.7018		1
Zfp280c	chrX	45894802	45947550	-	0.571207	0.469252	0.762648	4.26459		0
Zfp449	chrX	53599577	53618851	+	0.78648	0.501298	0.907024	2.40693		0
Zfx	chrX	91359241	91368471	-	0.402468	0.495547	0.414222	7.03124		0
Zic3	chrX	55283820	55289736	+	0.516017	0.50418	0.562451	19.8753		0
Zmat1	chrX	131505911	131543724	-	0.652532	0.393301	0.726201	5.35767		0
Zmym3	chrX	98610277	98615555	-	2.98429	0.391535	1.48024	11.8146		1
Zrsr2	chrX	160391523	160396094	-	0.926228	0.564844	0.441399	19.8244	Yes (2,6)	0
