## Supplementary material for "Kinetics of Xist-induced gene silencing can be predicted from combinations of epigenetic and genomic features": Table S3

### Sheet: model_features
ChiP-Seq data
name	Source (GEO Accession number or Encode Track)	enrichment region start (wrt TSS)	enrichment region end (wrt TSS)
5fC (MeDip)	GSE40148	-500	500
5hmC (MeDip)	GSE28682	-500	500
Brg1	GSE14344	-500	500
Cbx3	GSE44242	-250	250
Cbx7	GSE42466	-500	500
Cdk9	GSE44286	-500	500
cMyc	GSE11431	-500	500
CTCF	GSE28247	-500	500
E2F1	GSE11431	-750	750
Esrrb	GSE11431	-500	500
EzH2	GSE49431	-500	500
H2AK119ub1	GSE34518	-500	500
H2A.Z	GSE53208	-500	500
H3K27ac	GSE31039	-750	750
H3K27me3	GSE47949	-1000	1000
H3K36me3	GSE41589	0	gene end
H3K4me1	GSE47949	-1000	1000
H3K4me3	GSE32218	-1000	1000
H3K79me2	GSE11724	0	3000 or gene end
H3K9ac	GSE31039	-1000	1000
Hcfc1	GSE36030	-500	500
Hdac1	GSE27841	-250	250
Hdac2	GSE27841	-250	250
Hdac3	GSE116480	-500	500
Kdm2A	GSE40860	-500	500
Kdm2B	GSE40860	-750	750
Klf4	GSE11431	-250	250
Lsd1	GSE27841	-750	750
MafK	GSE36030	-500	500
Max	GSE48175	-500	500
Med1	GSE22562	-500	500
Med12	GSE22562	-500	500
Mll2	GSE48172	-500	500
Nanog	GSE44286	-500	500
Nipbl	GSE22562	-500	500
nMyc	GSE11431	-500	500
Oct4	GSE44286	-500	500
Ogt	GSE39154	-500	500
Ring1B	GSE34518	-500	500
RNAPII	GSE28247	-500	500
RNAPII S2P	GSE34518	0	gene end
RNAPII S5P	GSE34518	-500	500
RNAPII S7P	GSE34518	-500	500
RNAPII unphosphorylated	GSE34518	-500	500
Rybp	GSE42466	-500	500
Sin3A	GSE24841	-500	500
Smc1	GSE22562	-500	500
Smc3	GSE22562	-500	500
Sox2	GSE44286	-500	500
Suz12	GSE49431	-750	750
Taf1	GSE30959	-500	500
Taf3	GSE30959	-750	750
Tbp	GSE30959	-500	500
Tcf3	GSE11724	-500	500
Tcfcp2l1	GSE11431	-500	500
Tet1	GSE24841	-500	500
YY1	GSE68195	-500	500
Znf384	GSE36030	-500	500
Bisulfite-Seq data
name	source	description
DNA methylation (BS-Seq)	Bisulfite data (Stadler et al., Nature 2011)	mean(%methylated) of CG sites within 1000bp around gene promoter (TSS)
Genomic data
name	source	description
distance to TAD border	Dixon et al. 2012	distance of each gene promoter (TSS) to the border of the closest topological domain
distance to Xist	gencode version M9 gene annotation on mm10 lifted over to mm9	distance of each gene promoter (TSS) to the TSS of the Xist locus
distance to LADs	Peric-Hupkes et al. 2010	distance of each gene promoter (TSS) to the closest Lamina Associated Domain boundary
overlap with LADs	Peric-Hupkes et al. 2010	number of Lamina Associated Domains overlapping with the 1000bp region around each gene promoter (TSS)
gene density	gencode version M9 gene annotation on mm10 lifted over to mm9	number of annotated genes within 200kb region around each gene promoter (TSS)
overlap with Xist entry sites	Engreitz et al. 2013	overlap of each gene with Xist entry sites
number interactions (HiC) all	Schoenfelder et al. 2015	number of HiC interactions for each promoter
mean interaction strength (HiC) all	Schoenfelder et al. 2015	sum(HiC interactions strength) of HiC interactions for each promoter divided by number_inter_other
number interactions (HiC) promoter	Schoenfelder et al. 2015	number of HiC interactions for each promoter with other promoters
mean interaction strength (HiC) promoter	Schoenfelder et al. 2015	sum(HiC interactions strength) of HiC interactions for each promoter with other promoters divided by number_inter_promoter
mean interaction strength (HiC) xist	Schoenfelder et al. 2015	HiC interactions strength of each promoter with xist locus
number interactions (HiCap) promoter	Sahlén et al. 2015	total number of interactions (mean over two replicates) of each gene’s promoter with to other promoters only
number interactions (HiCap) enhancer	Sahlén et al. 2015	total number of interactions (mean over two replicates) of each gene’s promoter with to enhancers only
number interactions (HiCap) all	Sahlén et al. 2015	total number of interactions (mean over two replicates) of each gene’s promoter with to both enhancers and promoters
overlap with CpG islands	CpG islands (UCSC for mm9)	Number of annotated CpG islands within 1000bp region around each gene promoter (TSS)
CpG content	CpG content (mm9 genome)	normalized CpG content within the 1000bp region of each gene promoter, computed as the ratio of observed over expected CG dinucleotides (computation taken from Marsico et al. Genome Biology 2013)

### Sheet: chip_seq_data_filtering
	feature	accession_number
	5fC (MeDip)	GSE40148
	5hmC (MeDip)	GSE28682
	5mC (MeDip)	GSE28682		removed because coverage was < 3 Mio.
	Brg1	GSE14344		removed due to bad deepTools heatmap
	Cbx3	GSE44242		removed because better experiment available for same feature
	Cbx7	GSE42466
	Cdk9	GSE44286
	cMyc	GSE11431
	CoRest	GSE27841
	CTCF	GSE25777
	CTCF	GSE28247
	CTCF	GSE29184
	E2F1	GSE11431
	Esrrb	GSE11431
	EzH2	GSE46536
	EzH2	GSE49431
	EzH2	GSE66830
	H2AK119ub1	GSE34518
	H2A.Z	GSE36114
	H2A.Z	GSE39237
	H2A.Z	GSE53208
	H3K27ac	GSE31039
	H3K27ac	GSE36114
	H3K27me3	GSE12241
	H3K27me3	GSE36114
	H3K27me3	GSE41589
	H3K27me3	GSE47949
	H3K36me2	GSE41589
	H3K36me3	GSE11724
	H3K36me3	GSE12241
	H3K36me3	GSE31039
	H3K36me3	GSE34518
	H3K36me3	GSE36114
	H3K36me3	GSE41589
	H3K4me1	GSE11172
	H3K4me1	GSE29184
	H3K4me1	GSE31039
	H3K4me1	GSE32218
	H3K4me1	GSE36114
	H3K4me1	GSE47949
	H3K4me2	GSE11172
	H3K4me2	GSE36114
	H3K4me3	GSE11724
	H3K4me3	GSE12241
	H3K4me3	GSE29184
	H3K4me3	GSE31039
	H3K4me3	GSE32218
	H3K4me3	GSE36114
	H3K79me2	GSE11724
	H3K9ac	GSE31039
	H3K9me3	GSE12241
	H3K9me3	GSE18371
	H3K9me3	GSE31039
	H3K9me3	GSE32218
	H3K9me3	GSE47894
	H4K20me3	GSE12241
	Hcfc1	GSE36030
	Hdac1	GSE27841
	Hdac2	GSE27841
	Hdac3	GSE116480
	Kap1	GSE41903
	Kdm2A	GSE40860
	Kdm2B	GSE37930
	Kdm2B	GSE40860
	Klf4	GSE11431
	LaminB	GSE28247
	Lsd1	GSE18515
	Lsd1	GSE27841
	MafK	GSE36030
	Max	GSE48175
	Mbd1A	GSE39610
	Mbd1B	GSE39610
	Mbd2A	GSE39610
	Mbd2T	GSE39610
	Mbd3A	GSE39610
	Mbd4	GSE39610
	Mecp2	GSE39610
	Med1	GSE22562
	Med12	GSE22562
	Mi2B	GSE27841
	Mll2	GSE48172
	Nanog	GSE11431
	Nanog	GSE11724
	Nanog	GSE44286
	Nipbl	GSE22562
	nMyc	GSE11431
	Oct4	GSE11431
	Oct4	GSE11724
	Oct4	GSE44286
	Ogt	GSE39154
	P300	GSE11431
	P300	GSE28247
	P300	GSE29184
	Phf19	GSE41589
	Phf19	GSE41609
	Rad21	GSE25777
	Rest	GSE27841
	Ring1B	GSE34518
	Ring1B	GSE42466
	RNAPII	GSE12241
	RNAPII	GSE28247
	RNAPII	GSE29184
	RNAPII S2P	GSE34518
	RNAPII S5P	GSE34518
	RNAPII S7P	GSE34518
	RNAPII_unphosphorylated	GSE34518
	Rybp	GSE42466
	Setdb1	GSE18371
	Sin3A	GSE24841
	Sin3A	GSE24841
	Smad1	GSE11431
	Smc1	GSE22562
	Smc3	GSE22562
	Sox2	GSE11431
	Sox2	GSE11724
	Sox2	GSE44286
	Stat3	GSE11431
	Suz12	GSE11431
	Suz12	GSE11724
	Suz12	GSE42466
	Suz12	GSE44286
	Suz12	GSE49431
	Suz12	GSE66830
	Taf1	GSE30959
	Taf1	GSE36114
	Taf3	GSE30959
	Tbp	GSE30959
	Tcf3	GSE11724
	Tcfcp2l1	GSE11431
	Tet1_C	GSE24841
	Tet1_N	GSE24841
	YY1	GSE68195
	Zc3H11A	GSE36030
	Znf384	GSE36030
